# Comparative pollinator conservation potential of coffee agroforestry relative to coffee monoculture and tropical rainforest in the DR Congo

**DOI:** 10.1101/2024.02.23.581744

**Authors:** Depecker Jonas, Vandelook Filip, Jordaens Kurt, Dorchin Achik, Ntumba Katshela Benjamin, Broeckhoven Ieben, Dhed’a Benoit, Devriese Arne, Deckers Lien, Stoffelen Piet, Honnay Olivier

## Abstract

Animal-pollination is crucial in the reproduction of many crops grown in the tropics, including the self-incompatible Robusta coffee. *Coffea canephora* Pierre ex A. Froehner. is indigenous to the Congo basin where it is growing in the rainforest understorey yet providing very low yields. Cultivation therefore mainly occurs in either unshaded monocultures or in agroforestry systems. Here we surveyed the Diptera (true flies) and Hymenoptera (bees) communities that are putative coffee pollinating organisms in the Yangambi region in DR Congo, and we assessed the comparative benefits of coffee agroforestry and monocultures to the coffee pollinator community. To assess a base line value of pollinator conservation value of the agroforestry system, we also compared it with natural rainforest. Using white pan traps, we identified 9,597 specimens. Natural rainforest harboured a higher number of individuals, as well as a higher number of species than both agroforestry and coffee monoculture systems, with no differences between the latter two land-uses. The Simpson diversity and Pielou’s evenness on the other hand did not differ among land-uses. Furthermore, we observed different responses in species richness and diversity to land-use between Diptera and Hymenoptera. Our analyses of pollinator community composition showed a high dissimilarity between natural rainforest and the two cultivation systems, without significant differences between the latter land-uses. Specifically, the community composition of the agroforestry and coffee monoculture systems were totally different, rather than a subset of the community composition of the natural rainforest. Our study indicates that rehabilitation of agricultural land through intercropping fruit trees may not always enhance the pollinator community and that the studied agroforestry system falls short of matching the pollinator conservation potential found in natural rainforests. A more optimal selection of tree species intercropped with coffee may both enhance the conservation value of the agroforestry system and the provisioning of pollination services.
