## Supplemental Table S1 for "Comparative pollinator conservation potential of coffee agroforestry relative to coffee monoculture and tropical rainforest in the DR Congo"

### Sheet: Blad1
Order	Family	species
Diptera	Agromyzidae	Agromyzidae sp1
Diptera	Agromyzidae	Agromyzidae sp2
Diptera	Anthomyiidae	Athomyiidae sp1
Diptera	Asilidae	Asilidae sp1
Diptera	Calliphoridae	Adichosina sp1
Diptera	Calliphoridae	Adichosina sp2
Diptera	Calliphoridae	Bengaliinae sp1
Diptera	Calliphoridae	Calliphoridae sp1
Diptera	Calliphoridae	Chrysomyia sp1
Diptera	Calliphoridae	Hemigymnochaeta sp1
Diptera	Calliphoridae	Isomyia sp2
Diptera	Calliphoridae	Isomyia sp1
Diptera	Calliphoridae	Lucilia sp1
Diptera	Calliphoridae	Onesihoplisa sp1
Diptera	Calliphoridae	Pericallimyia sp1
Diptera	Calliphoridae	Rhinia sp1
Diptera	Calliphoridae	Rhinia sp2
Diptera	Calliphoridae	Stomorhina sp1
Diptera	Calliphoridae	Tricyclea sp1
Diptera	Calliphoridae	Tricyclea sp2
Diptera	Calliphoridae	Calliphoridae indet
Diptera	Chloropidae	Chloropidae sp
Diptera	Chloropidae	Chloropidae sp1
Diptera	Chloropidae	Chloropidae sp2
Diptera	Chloropidae	Chloropidae sp3
Diptera	Chloropidae	Chloropidae sp4
Diptera	Chloropidae	Chloropidae sp5
Diptera	Chloropidae	Chloropidae sp6
Diptera	Chloropidae	Chloropidae sp7
Diptera	Chloropidae	Chloropidae sp8
Diptera	Chloropidae	Chloropidae sp9
Diptera	Chloropidae	Chloropidae sp10
Diptera	Chloropidae	Chloropidae sp11
Diptera	Chloropidae	Chloropidae sp12
Diptera	Chloropidae	Chloropidae sp13
Diptera	Chloropidae	Chloropidae sp14
Diptera	Chloropidae	Chloropidae sp15
Diptera	Chloropidae	Chloropidae sp16
Diptera	Chloropidae	Chloropidae sp17
Diptera	Chloropidae	Chloropidae sp18
Diptera	Chloropidae	Chloropidae sp19
Diptera	Chloropidae	Chloropidae sp20
Diptera	Chloropidae	Chloropidae sp21
Diptera	Chloropidae	Chloropidae sp22
Diptera	Chloropidae	Chloropidae sp23
Diptera	Chloropidae	Chloropidae sp24
Diptera	Chloropidae	Chloropidae sp25
Diptera	Chloropidae	Chloropidae sp26
Diptera	Chloropidae	Chloropidae sp27
Diptera	Chloropidae	Chloropidae sp28
Diptera	Chloropidae	Chloropidae sp29
Diptera	Chloropidae	Chloropidae sp30
Diptera	Chloropidae	Chloropidae sp31
Diptera	Chloropidae	Chloropidae sp32
Diptera	Chloropidae	Chloropidae sp33
Diptera	Chloropidae	Chloropidae sp34
Diptera	Diopsidae	Chaetodiopsis meigenii
Diptera	Diopsidae	Diasemopsis incerta
Diptera	Diopsidae	Diasemopsis nr silvatica pale
Diptera	Diopsidae	Diasemopsis signata
Diptera	Diopsidae	Trichodiopsis pulchella
Diptera	Dolichopodidae	Dolichopodidae sp1
Diptera	Dolichopodidae	Dolichopodidae sp2
Diptera	Drosophilidae	Drosophilidae sp1
Diptera	Drosophilidae	Drosophilidae sp2
Diptera	Drosophilidae	Drosophilidae sp3
Diptera	Drosophilidae	Drosophilidae sp4
Diptera	Drosophilidae	Drosophilidae sp5
Diptera	Drosophilidae	Drosophilidae sp6
Diptera	Drosophilidae	Drosophilidae sp7
Diptera	Drosophilidae	Drosophilidae sp8
Diptera	Drosophilidae	Drosophilidae sp9
Diptera	Drosophilidae	Drosophilidae sp10
Diptera	Drosophilidae	Drosophilidae sp11
Diptera	Drosophilidae	Drosophilidae sp12
Diptera	Drosophilidae	Drosophilidae sp13
Diptera	Drosophilidae	Drosophilidae sp14
Diptera	Drosophilidae	Drosophilidae sp15
Diptera	Drosophilidae	Drosophilidae sp16
Diptera	Drosophilidae	Drosophilidae sp17
Diptera	Drosophilidae	Drosophilidae sp18
Diptera	Drosophilidae	Drosophilidae sp19
Diptera	Drosophilidae	Drosophilidae sp20
Diptera	Drosophilidae	Drosophilidae sp21
Diptera	Drosophilidae	Drosophilidae sp22
Diptera	Drosophilidae	Drosophilidae sp23
Diptera	Drosophilidae	Drosophilidae sp24
Diptera	Drosophilidae	Drosophilidae sp26
Diptera	Drosophilidae	Drosophilidae sp27
Diptera	Drosophilidae	Drosophilidae sp28
Diptera	Drosophilidae	Drosophilidae sp29
Diptera	Drosophilidae	Drosophilidae sp30
Diptera	Drosophilidae	Drosophilidae sp33
Diptera	Drosophilidae	Drosophilidae sp34
Diptera	Drosophilidae	Drosophilidae sp35
Diptera	Drosophilidae	Drosophilidae sp36
Diptera	Drosophilidae	Drosophilidae sp37
Diptera	Drosophilidae	Drosophilidae sp38
Diptera	Drosophilidae	Drosophilidae sp39
Diptera	Drosophilidae	Drosophilidae sp40
Diptera	Drosophilidae	Drosophilidae sp41
Diptera	Drosophilidae	Drosophilidae sp42
Diptera	Drosophilidae	Drosophilidae sp43
Diptera	Drosophilidae	Drosophilidae sp44
Diptera	Ephidridae	Ephidridae sp1
Diptera	Ephidridae	Ephidridae sp2
Diptera	Ephidridae	Ephidridae sp3
Diptera	Ephidridae	Ephidridae sp4
Diptera	Ephidridae	Ephidridae sp5
Diptera	Ephidridae	Ephidridae sp6
Diptera	Hybotidae	Hybotidae sp1
Diptera	Lauxanidae	Lauxanidae sp1
Diptera	Lauxanidae	Lauxanidae sp2
Diptera	Lauxanidae	Lauxanidae sp3
Diptera	Lonchaeidae	Silba sp1
Diptera	Lonchaeidae	Silba sp2
Diptera	Micropezidae	Micropezidae sp
Diptera	Micropezidae	Micropezidae sp1
Diptera	Micropezidae	Micropezidae sp2
Diptera	Micropezidae	Micropezidae sp3
Diptera	Micropezidae	Micropezidae sp4
Diptera	Micropezidae	Micropezidae sp5
Diptera	Micropezidae	Micropezidae sp6
Diptera	Micropezidae	Micropezidae sp7
Diptera	Micropezidae	Micropezidae sp8
Diptera	Micropezidae	Micropezidae sp9
Diptera	Muscidae	Atherigona sp
Diptera	Muscidae	Coenosia sp
Diptera	Muscidae	Curranosia sp
Diptera	Muscidae	Dichaetomyia dichaetomyia sp
Diptera	Muscidae	Dichaetomyia panaga sp
Diptera	Muscidae	Hebecnema sp
Diptera	Muscidae	Helina sp
Diptera	Muscidae	Muscidae sp indet
Diptera	Muscidae	Limnophora sp1
Diptera	Muscidae	Musca musca sp1
Diptera	Muscidae	Neomyia sp1
Diptera	Muscidae	Phaonia sp1
Diptera	Muscidae	Pseudohelina sp1
Diptera	Muscidae	Pyrelina sp1
Diptera	Muscidae	Stomoxys sp1
Diptera	Neridae	Neridae sp
Diptera	Neridae	Neridae sp1
Diptera	Neridae	Neridae sp2
Diptera	Neridae	Neridae sp3
Diptera	Neridae	Neridae sp4
Diptera	Neridae	Neridae sp5
Diptera	Neridae	Neridae sp6
Diptera	Neridae	Neridae sp7
Diptera	Neridae	Neridae sp8
Diptera	Neridae	Neridae sp9
Diptera	Opomyzidae	Opomyzidae sp1
Diptera	Phoridae	Phoridae sp
Diptera	Phoridae	Phoridae sp1
Diptera	Phoridae	Phoridae sp2
Diptera	Phoridae	Phoridae sp3
Diptera	Phoridae	Phoridae sp4
Diptera	Phoridae	Phoridae sp5
Diptera	Phoridae	Phoridae sp6
Diptera	Phoridae	Phoridae sp7
Diptera	Phoridae	Phoridae sp8
Diptera	Phoridae	Phoridae sp9
Diptera	Phoridae	Phoridae sp10
Diptera	Phoridae	Phoridae sp11
Diptera	Phoridae	Phoridae sp12
Diptera	Phoridae	Phoridae sp13
Diptera	Phoridae	Phoridae sp14
Diptera	Phoridae	Phoridae sp15
Diptera	Phoridae	Phoridae sp21
Diptera	Pipunculidae	Microcephalops sp1
Diptera	Pipunculidae	Cephalops sp1
Diptera	Pipunculidae	Eudorylas sp1
Diptera	Pipunculidae	Microcephalops sp2
Diptera	Platypezidae	Platypezidae sp1
Diptera	Platystomatidae	Platystomatidae sp
Diptera	Platystomatidae	Platystomatidae sp1
Diptera	Platystomatidae	Platystomatidae sp2
Diptera	Platystomatidae	Platystomatidae sp3
Diptera	Platystomatidae	Platystomatidae sp4
Diptera	Platystomatidae	Platystomatidae sp5
Diptera	Platystomatidae	Platystomatidae sp6
Diptera	Platystomatidae	Platystomatidae sp7
Diptera	Platystomatidae	Platystomatidae sp8
Diptera	Platystomatidae	Platystomatidae sp9
Diptera	Platystomatidae	Platystomatidae sp10
Diptera	Platystomatidae	Platystomatidae sp11
Diptera	Platystomatidae	Platystomatidae sp12
Diptera	Platystomatidae	Platystomatidae sp13
Diptera	Platystomatidae	Platystomatidae sp14
Diptera	Platystomatidae	Platystomatidae sp15
Diptera	Platystomatidae	Platystomatidae sp16
Diptera	Platystomatidae	Platystomatidae sp18
Diptera	Platystomatidae	Platystomatidae sp19
Diptera	Platystomatidae	Platystomatidae sp20
Diptera	Platystomatidae	Platystomatidae sp21
Diptera	Platystomatidae	Platystomatidae sp22
Diptera	Platystomatidae	Platystomatidae sp23
Diptera	Platystomatidae	Platystomatidae sp24
Diptera	Platystomatidae	Platystomatidae sp25
Diptera	Platystomatidae	Platystomatidae sp26
Diptera	Platystomatidae	Platystomatidae sp27
Diptera	Platystomatidae	Platystomatidae sp28
Diptera	Platystomatidae	Platystomatidae sp29
Diptera	Platystomatidae	Platystomatidae sp30
Diptera	Platystomatidae	Platystomatidae sp31
Diptera	Platystomatidae	Platystomatidae sp32
Diptera	Platystomatidae	Platystomatidae sp33
Diptera	Platystomatidae	Platystomatidae sp34
Diptera	Platystomatidae	Platystomatidae sp35
Diptera	Platystomatidae	Platystomatidae sp36
Diptera	Rhiniidae	Rhiniidae sp1
Diptera	Rhiniidae	Rhiniidae sp2
Diptera	Rhiniidae	Rhiniidae sp3
Diptera	Rhiniidae	Rhiniidae sp4
Diptera	Rhiniidae	Rhiniidae sp5
Diptera	Rhiniidae	Rhiniidae sp6
Diptera	Rhiniidae	Rhiniidae sp7
Diptera	Rhiniidae	Rhiniidae sp8
Diptera	Sarcophagidae	Sarcophaga africa
Diptera	Sarcophagidae	Sarcophaga sp1
Diptera	Sarcophagidae	Sarcophaga sp2
Diptera	Sarcophagidae	Sarcophaga sp3
Diptera	Sarcophagidae	Sarcophaga sp4
Diptera	Sarcophagidae	Sarcophagidae indet
Diptera	Stratiomyidae	Ashantina antennata
Diptera	Stratiomyidae	Cephalochrysa sp1
Diptera	Stratiomyidae	Hermetia illucens
Diptera	Stratiomyidae	Hermetia pennicornis
Diptera	Stratiomyidae	Ptecticus posticus
Diptera	Stratiomyidae	Ptecticus sp1
Diptera	Stratiomyidae	Thorasena pectoralis
Diptera	Stratiomyidae	Stratiomyidae sp1
Diptera	Syrphidae	Allobaccha sp1
Diptera	Syrphidae	Allobaccha sp2
Diptera	Syrphidae	Allobaccha sp3
Diptera	Syrphidae	Eumerus paulae
Diptera	Syrphidae	Eumerus sp1
Diptera	Syrphidae	Eumerus sp2
Diptera	Syrphidae	Eumerus sp3
Diptera	Syrphidae	Eumerus sp4
Diptera	Syrphidae	Eumerus sp5
Diptera	Syrphidae	Graptomyza lutea
Diptera	Syrphidae	Graptomyza nigrivacum
Diptera	Syrphidae	Graptomyza nigrum
Diptera	Syrphidae	Graptomyza sp1
Diptera	Syrphidae	Graptomyza sp2
Diptera	Syrphidae	Graptomyza sp3
Diptera	Syrphidae	Graptomyza sp4
Diptera	Syrphidae	Graptomyza triangulifera
Diptera	Syrphidae	Mesemrius minor
Diptera	Syrphidae	Paragus sp1
Diptera	Tabanidae	Tabanidae sp1
Diptera	Tachinidae	Tachinidae indet
Diptera	Tachinidae	Tachinidae sp1
Diptera	Tephritidae	Ceratis anonae
Diptera	Tephritidae	Ceratis ditissima
Diptera	Tephritidae	Ceratis flexuosa
Diptera	Tephritidae	Ceratis morstatti
Diptera	Tephritidae	Ceratis pardalaspis sp
Diptera	Tephritidae	Ceratis penicillata
Diptera	Tephritidae	Ceratis serrata
Diptera	Tephritidae	Carpophthoromyia flavociata
Diptera	Tephritidae	Carpophthoromyia pseudotritea
Diptera	Tephritidae	Carpophthoromyia radulata
Diptera	Tephritidae	Carpophthoromyia scutellata
Diptera	Tephritidae	Carpophthoromyia tessmannii
Diptera	Tephritidae	Carpophthoromyia vittata
Diptera	Tephritidae	Carpophthyromyia sp
Diptera	Tephritidae	Celidodacus obnubilis
Diptera	Tephritidae	Coelotrypes sp
Diptera	Tephritidae	Contradtina longicornis
Diptera	Tephritidae	Contradtina sp
Diptera	Tephritidae	Contradtina suspensa
Diptera	Tephritidae	Pliomelaena sp1
Diptera	Tephritidae	Trirhithrum coffeae
Diptera	Tephritidae	Trirhithrum fraternum
Diptera	Tephritidae	Trirhithrum inscriptum
Diptera	Tephritidae	Trirhithrum nigerrimum
Diptera	Tephritidae	Trirhithrum obscurum
Diptera	Tephritidae	Trirhithrum validum
Diptera	Tephritidae	Trirhithrum sp1
Diptera	Therevidae	Therevidae sp1
Diptera	Xylomiidae	Xylomiidae sp1
Diptera	Xylomiidae	Xylomiidae sp2
Diptera	Xylomiidae	Xylomiidae sp3
Diptera		Indet Flies
Hymenoptera	Apidae	Allodape dapa
Hymenoptera	Apidae	Allodape derufata
Hymenoptera	Apidae	Allodape interrupta
Hymenoptera	Apidae	Allodape laeviceps
Hymenoptera	Apidae	Allodape macula
Hymenoptera	Apidae	Allodape meia
Hymenoptera	Apidae	Allodape mirabilis
Hymenoptera	Apidae	Allodape nula
Hymenoptera	Apidae	Allodapini sp1
Hymenoptera	Apidae	Amegilla sp1
Hymenoptera	Apidae	Amegilla cinta
Hymenoptera	Apidae	Amegilla sp2
Hymenoptera	Apidae	Apis mellifera
Hymenoptera	Apidae	Braunsapis langenburgensis sp1
Hymenoptera	Apidae	Braunsapis luapulana sp1
Hymenoptera	Apidae	Braunsapis minutula sp1
Hymenoptera	Apidae	Ceratina copoceratina sp1
Hymenoptera	Apidae	Ceratina copoceratina sp2
Hymenoptera	Apidae	Ceratina hirashima
Hymenoptera	Apidae	Hypotrigona sp1
Hymenoptera	Apidae	Meliponula axestotrigona sp1
Hymenoptera	Apidae	Meliponula bocandei
Hymenoptera	Apidae	Meliponula meliplebeia sp1
Hymenoptera	Apidae	Meliponula meliplebeia sp2
Hymenoptera	Apidae	Xylocopa koptorsosoma albiceps
Hymenoptera	Apidae	Xylocopa koptorsosoma olivacea
Hymenoptera	Apidae	Xylocopa koptorsosoma sp2
Hymenoptera	Apidae	Xylocopa xylomelissa sp1
Hymenoptera	Apidae	Xylocopa imitator
Hymenoptera	Colletidae	Hylaeus sp1
Hymenoptera	Colletidae	Hylaeus sp2
Hymenoptera	Halictidae	Lasioglossum ctenonomia sp1
Hymenoptera	Halictidae	Lasioglossum ctenonomia sp2
Hymenoptera	Halictidae	Lasioglossum ctenonomia sp3
Hymenoptera	Halictidae	Lasioglossum ctenonomia sp4
Hymenoptera	Halictidae	Lasioglossum ctenonomia sp5
Hymenoptera	Halictidae	Lasioglossum ctenonomia sp6
Hymenoptera	Halictidae	Lasioglossum ctenonomia sp7
Hymenoptera	Halictidae	Lasioglossum ctenonomia sp8
Hymenoptera	Halictidae	Lasioglossum ipomalictus sp1
Hymenoptera	Halictidae	Lasioglossum ipomalictus sp3
Hymenoptera	Halictidae	Lipotriches nubenomia Semihirta
Hymenoptera	Halictidae	Lipotriches nubenomia sp1
Hymenoptera	Halictidae	Lipotriches nubenomia sp2
Hymenoptera	Halictidae	Lipotriches sp2
Hymenoptera	Halictidae	Nomia viridicinta
Hymenoptera	Halictidae	Pseudapis pachynommia sp1
Hymenoptera	Halictidae	Pseudapis pseudapis sp1
Hymenoptera	Halictidae	Trinchostoma diagonozus sp1
Hymenoptera	Halictidae	Trinchostoma trinchostoma sp1
Hymenoptera	Halictidae	Trinomia sp1
