## Supplemental Table S2 for "Comparative pollinator conservation potential of coffee agroforestry relative to coffee monoculture and tropical rainforest in the DR Congo"

### Sheet: Blad1
total number of species	180
selected number of species	57
Number of species associated to 1 group	57
Number of species associated to 2 groups	0
AGRO	1
Platistomatidae sp12	0.738	0.0031
FOR	50
Meliponula bocandei	0.998	0.0001
Graptomyza triangulifera	0.995	0.0001
Drosophilidae sp12	0.988	0.0001
Drosophilidae sp14	0.988	0.0001
Dichaetomyia panaga sp	0.974	0.0001
Drosophilidae sp1	0.957	0.0004
Platystomatidae sp4	0.938	0.0001
Phoridae sp7	0.937	0.0001
Drosophilidae sp18	0.935	0.0001
Neridae sp2	0.933	0.0002
Pyrellina sp	0.93	0.0001
Lipotriches nubenomia sp2	0.929	0.0001
Atherigona sp	0.923	0.0002
Platystomatidae sp6	0.921	0.0001
Drosophilidae sp26	0.893	0.0002
Neridae sp3	0.885	0.0003
Drosophilidae sp6	0.872	0.002
Drosophilidae sp7	0.869	0.0058
Platystomatidae sp10	0.83	0.0008
Drosophilidae sp5	0.829	0.0001
Drosophilidae sp15	0.828	0.0046
Contradtina suspensa	0.82	0.0005
Chloropidae sp16	0.813	0.0017
Drosophilidae sp42	0.812	0.0007
Neridae sp1	0.803	0.0066
Chloropidae sp9	0.798	0.031
Drosophilidae sp8	0.779	0.0336
Allodape macula	0.775	0.0012
Allodape nula	0.758	0.0031
Phoridae sp11	0.747	0.0318
Drosophilidae sp34	0.742	0.0041
Phoridae sp2	0.723	0.016
Phoridae sp9	0.715	0.0279
Phoridae sp8	0.712	0.0279
Platystomatidae sp25	0.707	0.0049
Graptomyza lutea	0.707	0.0049
Ceratitis morstatti	0.707	0.0061
Platystomatidae sp9	0.688	0.0159
Allodape dapa	0.688	0.0134
Eumerus sp1	0.676	0.0489
Drosophilidae sp35	0.676	0.009
Braunsapis minutila sp1	0.674	0.0147
Drosophilidae sp42	0.674	0.0167
Calliphoridae indet	0.632	0.0256
Silba sp1	0.632	0.0465
Allodape mirabilis	0.632	0.0241
Lipotriches nubenomia sp1	0.632	0.0252
Meliponula meliplebeia sp2	0.632	0.0213
Xylocopa xylomelissa sp1	0.632	0.0214
Hemigymochaeta sp1	0.606	0.0418
MONO	6
Sarcophaga africa	0.707	0.0043
Chloropidae sp12	0.684	0.0494
Lassioglossum ctenonomia sp5	0.683	0.0277
Chloropidae sp10	0.682	0.0249
Chloropidae sp4	0.673	0.0301
Hebecnema sp	0.612	0.032
